# Computational ranking-assisted identification of Plexin-B2 in homotypic and heterotypic clustering of circulating tumor cells in breast cancer metastasis

**DOI:** 10.1101/2023.04.10.536233

**Authors:** Emma Schuster, Nurmaa Dashzeveg, Yuzhi Jia, Kibria Golam, Tong Zhang, Andrew Hoffman, Youbin Zhang, Chunlei Zheng, Erika Ramos, Rokana Taftaf, Lamiaa El- Shennawy, David Scholten, Reta B. Kitata, Valery Adorno-Cruz, Carolina Reduzzi, Sabina Spahija, Rong Xu, Kalliopi P. Siziopikou, Leonidas C. Platanias, Ami Shah, William J. Gradishar, Massimo Cristofanilli, Chia-Feng Tsai, Tujin Shi, Huiping Liu

**Affiliations:** Department of Pharmacology, Northwestern University Feinberg School of Medicine, Chicago, IL, USA; Driskill Graduate Program in the Life Sciences, Northwestern University Feinberg School of Medicine, Chicago, IL, USA; Biological Sciences Division, Pacific Northwest National Laboratories, Richland, WA, USA; Department of Biomedical Informatics, School of Medicine, Case Western Reserve University, Cleveland, OH, USA; Division of Hematology and Oncology, Department of Medicine, Northwestern University Feinberg School of Medicine, Chicago, IL, USA; Division of Hematology and Medical Oncology, Department of Medicine, Weill Cornell School of Medicine, New York, NY, USA; Department of Pathology, Northwestern University Feinberg School of Medicine, Chicago, IL, USA; Robert H. Lurie Comprehensive Cancer Center, Northwestern University Feinberg School of Medicine, Chicago, IL, USA

## Abstract

Metastasis is the cause of over 90% of all deaths associated with breast cancer, yet the strategies to predict cancer spreading based on primary tumor profiles and therefore prevent metastasis are egregiously limited. As rare precursor cells to metastasis, circulating tumor cells (CTCs) in multicellular clusters in the blood are 20-50 times more likely to produce viable metastasis than single CTCs. However, the molecular mechanisms underlying various CTC clusters, such as homotypic tumor cell clusters and heterotypic tumor-immune cell clusters, are yet to be fully elucidated. Combining machine learning-assisted computational ranking with experimental demonstration to assess cell adhesion candidates, we identified a transmembrane protein Plexin- B2 (PB2) as a new therapeutic target that drives the formation of both homotypic and heterotypic CTC clusters. High PB2 expression in human primary tumors predicts an unfavorable distant metastasis-free survival and is enriched in CTC clusters compared to single CTCs in advanced breast cancers. Loss of PB2 reduces formation of homotypic tumor cell clusters as well as heterotypic tumor-myeloid cell clusters in triple-negative breast cancer. Interactions between PB2 and its ligand Sema4C on tumor cells promote homotypic cluster formation, and PB2 binding with Sema4A on myeloid cells (monocytes) drives heterotypic CTC cluster formation, suggesting that metastasizing tumor cells hijack the PB2/Sema family axis to promote lung metastasis in breast cancer. Additionally, using a global proteomic analysis, we identified novel downstream effectors of the PB2 pathway associated with cancer stemness, cell cycling, and tumor cell clustering in breast cancer. Thus, PB2 is a novel therapeutic target for preventing new metastasis.
