## Supplemental Table 2 for "Computational ranking-assisted identification of Plexin-B2 in homotypic and heterotypic clustering of circulating tumor cells in breast cancer metastasis"

### Sheet: Sheet1
T: Genes	C: Cluster	N: -Log ANOVA p value
LAMA5	Cluster -A	3.38883
KIN	Cluster -A	2.97598
MTMR1	Cluster -A	2.79324
ESRRA	Cluster -A	2.67252
CENPF	Cluster -A	2.66112
POLR2A	Cluster -A	2.41713
EPS8	Cluster -A	2.31092
XRN2	Cluster -A	2.30811
WDR26	Cluster -A	2.26088
OGT	Cluster -A	2.24833
CCDC9B	Cluster -A	2.17056
DDX49	Cluster -A	2.15457
MOCS2	Cluster -A	2.05996
SYAP1	Cluster -A	1.95843
SMARCB1	Cluster -A	1.9406
TBL1XR1	Cluster -A	1.91972
EXOSC3	Cluster -A	1.91356
DCAF1	Cluster -A	1.906
FAF1	Cluster -A	1.79761
CDK13	Cluster -A	1.78013
FOSL2	Cluster -A	1.73916
PLEKHA5	Cluster -A	1.72238
BRD4	Cluster -A	1.65871
PHF3	Cluster -A	1.63125
DHX8	Cluster -A	1.61077
SPTBN1	Cluster -A	1.59139
USE1	Cluster -A	1.56825
GIGYF2	Cluster -A	1.54521
PPHLN1	Cluster -A	1.5127
DPF2	Cluster -A	1.50072
GMPPB	Cluster -A	1.4888
RFC4	Cluster -B	6.86001
MCM6	Cluster -B	6.70422
MCM2	Cluster -B	6.088
PLXNB2	Cluster -B	5.99409
HDAC1	Cluster -B	5.89445
OASL	Cluster -B	5.81398
MCM4	Cluster -B	5.62366
MUC5AC	Cluster -B	5.53518
AGR2	Cluster -B	5.50303
MCM7	Cluster -B	5.49578
UHRF1	Cluster -B	5.38704
HNRNPH3	Cluster -B	5.37248
MCM3	Cluster -B	5.33255
MCM5	Cluster -B	5.19071
TXNIP	Cluster -B	5.16481
AFAP1	Cluster -B	5.07565
MSH6	Cluster -B	5.06045
U2AF2	Cluster -B	5.00606
U2AF1	Cluster -B	4.8631
EIF4A2	Cluster -B	4.75686
HDLBP	Cluster -B	4.71362
RIF1	Cluster -B	4.70068
DNMT1	Cluster -B	4.53475
TMEM63A	Cluster -B	4.5338
NEU1	Cluster -B	4.51117
RPP25	Cluster -B	4.49641
GRWD1	Cluster -B	4.47832
DDX46	Cluster -B	4.40555
THYN1	Cluster -B	4.40056
HERC5	Cluster -B	4.36904
GOPC	Cluster -B	4.34267
MBD3	Cluster -B	4.32101
PSPC1	Cluster -B	4.31787
NUP210	Cluster -B	4.31329
JAGN1	Cluster -B	4.25021
SMC4	Cluster -B	4.16938
LIPA	Cluster -B	4.11707
C11orf98	Cluster -B	4.11144
USP7	Cluster -B	4.10086
AARS2	Cluster -B	4.09779
PLOD2	Cluster -B	4.0915
PNKP	Cluster -B	4.08653
PARP1	Cluster -B	4.07583
RPRD1B	Cluster -B	4.00654
IRF2BPL	Cluster -B	4.00601
ZFR	Cluster -B	4.00378
RFC5	Cluster -B	4.0012
ACADVL	Cluster -B	3.94661
RBM10	Cluster -B	3.94441
WDR11	Cluster -B	3.88393
HCFC1	Cluster -B	3.87396
SLC25A10	Cluster -B	3.86558
SART1	Cluster -B	3.86252
SMC2	Cluster -B	3.84101
RRP12	Cluster -B	3.81687
AGRN	Cluster -B	3.80674
FAM120A	Cluster -B	3.80397
XRCC1	Cluster -B	3.78973
BCLAF1	Cluster -B	3.7626
SMC3	Cluster -B	3.76131
CTBP1	Cluster -B	3.74749
NCAPD3	Cluster -B	3.71868
PYCR2	Cluster -B	3.71763
PITRM1	Cluster -B	3.70902
RBBP4	Cluster -B	3.70685
RRP9	Cluster -B	3.68171
H1-10	Cluster -B	3.67371
PRPF38B	Cluster -B	3.67318
PABPN1	Cluster -B	3.66723
PDLIM7	Cluster -B	3.66389
MKI67	Cluster -B	3.652
CHD4	Cluster -B	3.65138
EPDR1	Cluster -B	3.64122
WDHD1	Cluster -B	3.63251
HNRNPD	Cluster -B	3.63097
SRRT	Cluster -B	3.62195
MTA2	Cluster -B	3.57912
KHSRP	Cluster -B	3.56774
SNW1	Cluster -B	3.56388
RBM22	Cluster -B	3.55871
HSD17B4	Cluster -B	3.54113
HIP1R	Cluster -B	3.53569
PPP4R3B	Cluster -B	3.52626
UPP1	Cluster -B	3.51155
POLD1	Cluster -B	3.5107
SMC1A	Cluster -B	3.49561
CDC73	Cluster -B	3.47711
DNAJB12	Cluster -B	3.43455
UBR5	Cluster -B	3.43006
DDX39A	Cluster -B	3.41998
DDX42	Cluster -B	3.41349
PLIN2	Cluster -B	3.4082
TOP2B	Cluster -B	3.40151
KIF4A	Cluster -B	3.39561
SART3	Cluster -B	3.38768
IFIT1	Cluster -B	3.38266
BUD23	Cluster -B	3.38104
ABCC3	Cluster -B	3.37797
LSM6	Cluster -B	3.37147
DIMT1	Cluster -B	3.36814
HEXB	Cluster -B	3.35713
ISG20	Cluster -B	3.35133
MTA1	Cluster -B	3.3306
RPL22	Cluster -B	3.31252
POLE3	Cluster -B	3.30033
SMARCA5	Cluster -B	3.29682
HNRNPUL2	Cluster -B	3.2901
TSR1	Cluster -B	3.28445
PCNA	Cluster -B	3.27701
CTSD	Cluster -B	3.27336
SNRPA1	Cluster -B	3.27054
PRPF31	Cluster -B	3.26939
SF3A1	Cluster -B	3.25811
ILF3	Cluster -B	3.25378
RUVBL1	Cluster -B	3.25149
FADS2	Cluster -B	3.24377
MYO6	Cluster -B	3.24045
TAF15	Cluster -B	3.22368
SF3B2	Cluster -B	3.2194
GLB1	Cluster -B	3.21794
NSUN5	Cluster -B	3.20962
PXDN	Cluster -B	3.20946
TAF1B	Cluster -B	3.19381
THOC2	Cluster -B	3.18859
PABPC4	Cluster -B	3.1795
EXOSC10	Cluster -B	3.17754
GGCX	Cluster -B	3.1702
PRPF19	Cluster -B	3.17004
LSM8	Cluster -B	3.16143
RBM12	Cluster -B	3.16068
YBX3	Cluster -B	3.16024
CRYBG1	Cluster -B	3.15357
GNS	Cluster -B	3.15068
RPRD1A	Cluster -B	3.15
NUCB2	Cluster -B	3.14614
APOO	Cluster -B	3.12962
EXOSC7	Cluster -B	3.12319
EMG1	Cluster -B	3.1183
RRP15	Cluster -B	3.11542
SARNP	Cluster -B	3.11448
HP1BP3	Cluster -B	3.10919
KRR1	Cluster -B	3.10744
LSM2	Cluster -B	3.09772
DDX5	Cluster -B	3.08996
MSH2	Cluster -B	3.08254
MAFG	Cluster -B	3.06089
CHID1	Cluster -B	3.05262
RFC2	Cluster -B	3.05178
CEBPB	Cluster -B	3.03431
CTSC	Cluster -B	3.01702
IFIT2	Cluster -B	3.01688
TRIP12	Cluster -B	3.01496
CTDSPL2	Cluster -B	3.01242
HELZ2	Cluster -B	3.01032
SAE1	Cluster -B	3.00746
CWC27	Cluster -B	3.00351
HNRNPA0	Cluster -B	2.97816
GFM1	Cluster -B	2.96873
IFRD2	Cluster -B	2.96563
SDF2L1	Cluster -B	2.95928
NOLC1	Cluster -B	2.95547
PPIH	Cluster -B	2.9549
NELFE	Cluster -B	2.95136
CTSZ	Cluster -B	2.94976
QARS1	Cluster -B	2.94819
RBMX	Cluster -B	2.94694
NPC2	Cluster -B	2.94518
UGT8	Cluster -B	2.94073
SUMO3	Cluster -B	2.93845
ABCF2	Cluster -B	2.93583
RIOX1	Cluster -B	2.93503
POGZ	Cluster -B	2.93288
SMNDC1	Cluster -B	2.92936
IK	Cluster -B	2.92929
NAA40	Cluster -B	2.92708
RPS10	Cluster -B	2.92464
NPM3	Cluster -B	2.9195
CHTF18	Cluster -B	2.9036
CDK2	Cluster -B	2.89278
CDC23	Cluster -B	2.87358
ALDH3A2	Cluster -B	2.86405
LUC7L	Cluster -B	2.85411
ACSL5	Cluster -B	2.84775
SNRPD2	Cluster -B	2.83871
AP1G2	Cluster -B	2.83055
HGH1	Cluster -B	2.82685
THOC1	Cluster -B	2.82662
GOLGA3	Cluster -B	2.81319
RPS5	Cluster -B	2.80484
MRE11	Cluster -B	2.79865
GGT5	Cluster -B	2.79848
PDK1	Cluster -B	2.77556
WRNIP1	Cluster -B	2.77488
FRG1	Cluster -B	2.76721
CEP131	Cluster -B	2.75489
GPKOW	Cluster -B	2.74923
NCL	Cluster -B	2.74516
SMCHD1	Cluster -B	2.73179
YTHDF2	Cluster -B	2.72851
HNRNPDL	Cluster -B	2.72508
DNAJC17	Cluster -B	2.71672
MYBBP1A	Cluster -B	2.71241
CHRAC1	Cluster -B	2.71045
VARS1	Cluster -B	2.7006
SLC38A10	Cluster -B	2.69916
YWHAH	Cluster -B	2.69888
DDX56	Cluster -B	2.68307
TCOF1	Cluster -B	2.68106
ILF2	Cluster -B	2.66796
DDX17	Cluster -B	2.66392
RFC1	Cluster -B	2.65291
PSME3	Cluster -B	2.63826
DRG1	Cluster -B	2.63022
PTBP1	Cluster -B	2.62858
SMC6	Cluster -B	2.62274
CORO1C	Cluster -B	2.61689
MYO1C	Cluster -B	2.61337
IPO8	Cluster -B	2.61268
CTNNA1	Cluster -B	2.60718
KRI1	Cluster -B	2.60579
RPSA	Cluster -B	2.60024
AGO2	Cluster -B	2.58794
LAMC2	Cluster -B	2.58635
MCCC1	Cluster -B	2.57347
PSME4	Cluster -B	2.57247
MTHFD1L	Cluster -B	2.56255
NAP1L4	Cluster -B	2.55911
LIG3	Cluster -B	2.55906
ECI1	Cluster -B	2.55198
RBM34	Cluster -B	2.54944
RPS25	Cluster -B	2.54706
P4HA2	Cluster -B	2.54318
CLCC1	Cluster -B	2.53992
CYCS	Cluster -B	2.53958
SCPEP1	Cluster -B	2.53523
PURB	Cluster -B	2.53461
TBXAS1	Cluster -B	2.53392
NCAPD2	Cluster -B	2.5271
FDX1	Cluster -B	2.52123
IDE	Cluster -B	2.50859
DHX37	Cluster -B	2.50547
OXCT1	Cluster -B	2.50013
OPA1	Cluster -B	2.49924
ISG15	Cluster -B	2.49585
DDX39B	Cluster -B	2.4951
NR2C2AP	Cluster -B	2.48988
PRPF6	Cluster -B	2.48671
TRIM28	Cluster -B	2.48048
CPD	Cluster -B	2.4771
PHAX	Cluster -B	2.47689
GOSR2	Cluster -B	2.47573
SMARCA4	Cluster -B	2.47227
EWSR1	Cluster -B	2.46894
CTNNB1	Cluster -B	2.46778
RPP30	Cluster -B	2.46303
RUVBL2	Cluster -B	2.45363
SRSF9	Cluster -B	2.44768
UBE2I	Cluster -B	2.44722
SHMT2	Cluster -B	2.44264
WDR55	Cluster -B	2.43835
POP1	Cluster -B	2.43831
MED27	Cluster -B	2.43375
SF3A3	Cluster -B	2.43316
NOL7	Cluster -B	2.42198
CUL4B	Cluster -B	2.41185
SHCBP1	Cluster -B	2.40957
ELAVL1	Cluster -B	2.4057
IGFBP7	Cluster -B	2.39854
RPL36	Cluster -B	2.39698
RPS28	Cluster -B	2.39505
MAN2A1	Cluster -B	2.39489
RPS16	Cluster -B	2.38648
ERP44	Cluster -B	2.37837
PITPNA	Cluster -B	2.37646
PACSIN2	Cluster -B	2.3703
RPL37	Cluster -B	2.36928
H1-2	Cluster -B	2.36888
UBXN7	Cluster -B	2.36824
TOR4A	Cluster -B	2.36702
SRRM1	Cluster -B	2.36529
ANLN	Cluster -B	2.36205
QSOX2	Cluster -B	2.36001
PIGS	Cluster -B	2.35818
HLTF	Cluster -B	2.35556
DDX23	Cluster -B	2.3485
NIBAN1	Cluster -B	2.34839
UBA2	Cluster -B	2.34436
TRIR	Cluster -B	2.33307
DHX36	Cluster -B	2.33216
KRT80	Cluster -B	2.32832
PDS5A	Cluster -B	2.31985
EZR	Cluster -B	2.31127
ATAD2	Cluster -B	2.30378
ZMYND8	Cluster -B	2.30153
BTAF1	Cluster -B	2.29336
RBM17	Cluster -B	2.29205
SIN3A	Cluster -B	2.28707
SFPQ	Cluster -B	2.28155
CDC5L	Cluster -B	2.2807
IVD	Cluster -B	2.27359
MAN2B1	Cluster -B	2.27269
TAF5	Cluster -B	2.2528
GATAD2A	Cluster -B	2.2525
EFTUD2	Cluster -B	2.24911
DDX1	Cluster -B	2.24645
GTF2I	Cluster -B	2.24569
SPEN	Cluster -B	2.24522
CIRBP	Cluster -B	2.24447
SAMHD1	Cluster -B	2.24387
UPF1	Cluster -B	2.24345
POLR1G	Cluster -B	2.24093
PSIP1	Cluster -B	2.23555
PSAT1	Cluster -B	2.23544
SND1	Cluster -B	2.23445
NOP14	Cluster -B	2.23368
TMX2	Cluster -B	2.2327
DHPS	Cluster -B	2.23066
RRM2	Cluster -B	2.22159
LAMB3	Cluster -B	2.21945
PPOX	Cluster -B	2.21915
GDI2	Cluster -B	2.21742
NPM1	Cluster -B	2.21537
PIK3C2A	Cluster -B	2.20664
VCP	Cluster -B	2.20643
G3BP1	Cluster -B	2.20431
FLOT1	Cluster -B	2.20125
SYNCRIP	Cluster -B	2.20004
CTSA	Cluster -B	2.19853
URB2	Cluster -B	2.19802
CCAR2	Cluster -B	2.19309
BAX	Cluster -B	2.18922
ATM	Cluster -B	2.18641
BPNT2	Cluster -B	2.18327
NCAPH	Cluster -B	2.18256
RPL36A	Cluster -B	2.18133
IPO4	Cluster -B	2.18121
KIF18B	Cluster -B	2.18112
WDR82	Cluster -B	2.17295
DHX16	Cluster -B	2.17161
USP39	Cluster -B	2.17151
GUSB	Cluster -B	2.17004
PRPF8	Cluster -B	2.16763
LUC7L2	Cluster -B	2.16006
PEPD	Cluster -B	2.15639
ELAC2	Cluster -B	2.15592
SURF6	Cluster -B	2.15455
AUP1	Cluster -B	2.15108
RRP8	Cluster -B	2.15023
EEF1B2	Cluster -B	2.149
PWP2	Cluster -B	2.14558
DDX21	Cluster -B	2.13852
RPL13	Cluster -B	2.13497
RPS18	Cluster -B	2.13205
URB1	Cluster -B	2.13135
ARFGAP1	Cluster -B	2.12518
ATP6AP1	Cluster -B	2.12103
OTUD6B	Cluster -B	2.11996
PUS1	Cluster -B	2.11976
ITPR3	Cluster -B	2.117
ID1	Cluster -B	2.11687
RPS3A	Cluster -B	2.11667
NAT10	Cluster -B	2.11382
RAD50	Cluster -B	2.11372
NFXL1	Cluster -B	2.11331
SRSF11	Cluster -B	2.11158
NOC4L	Cluster -B	2.11151
CDK7	Cluster -B	2.10349
EDF1	Cluster -B	2.10158
PDAP1	Cluster -B	2.09926
RANBP3	Cluster -B	2.09845
MELTF	Cluster -B	2.0971
RPS19	Cluster -B	2.09595
ACTL6A	Cluster -B	2.09406
XPNPEP1	Cluster -B	2.09346
FKBP5	Cluster -B	2.09299
MRPL11	Cluster -B	2.08849
POLD2	Cluster -B	2.08652
SUPT6H	Cluster -B	2.07652
BUD31	Cluster -B	2.0727
PRPF3	Cluster -B	2.06746
NCBP2	Cluster -B	2.06415
RPS21	Cluster -B	2.06134
L2HGDH	Cluster -B	2.06087
VRK1	Cluster -B	2.06081
CLIC4	Cluster -B	2.06012
NCAPG2	Cluster -B	2.05798
DDX51	Cluster -B	2.05711
HEATR6	Cluster -B	2.05219
BAZ1B	Cluster -B	2.04601
SMARCC2	Cluster -B	2.042
LMNB2	Cluster -B	2.04169
PLCB3	Cluster -B	2.04012
RPS17	Cluster -B	2.03958
PPP4R3A	Cluster -B	2.03831
SETD3	Cluster -B	2.03794
CDK9	Cluster -B	2.03745
PRMT1	Cluster -B	2.0368
SRP14	Cluster -B	2.03082
CARS1	Cluster -B	2.03035
SMU1	Cluster -B	2.02831
SAMD4B	Cluster -B	2.0222
SNRNP200	Cluster -B	2.02161
RPRD2	Cluster -B	2.02039
SNTB2	Cluster -B	2.0161
WDR74	Cluster -B	2.01287
FKBP15	Cluster -B	2.0111
POLR2B	Cluster -B	2.00216
PAXX	Cluster -B	1.99934
ATAD3A	Cluster -B	1.99747
ABHD16A	Cluster -B	1.99069
NONO	Cluster -B	1.99064
FAM177A1	Cluster -B	1.9869
POLR2H	Cluster -B	1.98186
MTREX	Cluster -B	1.98065
FAM91A1	Cluster -B	1.97806
RBM42	Cluster -B	1.97558
UTP20	Cluster -B	1.96921
LEMD3	Cluster -B	1.96651
DNAJC8	Cluster -B	1.95978
TMA7	Cluster -B	1.95337
TMPO	Cluster -B	1.95194
MMS19	Cluster -B	1.95047
NOM1	Cluster -B	1.94842
BZW2	Cluster -B	1.93615
RPL27	Cluster -B	1.92339
NKRF	Cluster -B	1.92179
PUF60	Cluster -B	1.91503
HNRNPR	Cluster -B	1.9147
PHF6	Cluster -B	1.90662
SRSF1	Cluster -B	1.90608
HNRNPA1L2	Cluster -B	1.90565
MED6	Cluster -B	1.90215
PLS1	Cluster -B	1.89803
RPL39	Cluster -B	1.89731
RUNX1	Cluster -B	1.89707
RTF2	Cluster -B	1.89402
NT5DC3	Cluster -B	1.89321
GOLIM4	Cluster -B	1.89297
RPS3	Cluster -B	1.89081
FAM162A	Cluster -B	1.88885
SSRP1	Cluster -B	1.88732
C17orf75	Cluster -B	1.88098
WDR36	Cluster -B	1.88054
INTS11	Cluster -B	1.87829
EEF1D	Cluster -B	1.87811
HADH	Cluster -B	1.87229
AHCYL1	Cluster -B	1.87183
RTCB	Cluster -B	1.87139
TRMT1	Cluster -B	1.86794
BAP18	Cluster -B	1.86658
BTF3	Cluster -B	1.86327
FKBP11	Cluster -B	1.8511
TXLNA	Cluster -B	1.84494
SAMD9	Cluster -B	1.84292
ZC3H15	Cluster -B	1.83991
RPS20	Cluster -B	1.83734
GPATCH4	Cluster -B	1.83593
MRPL37	Cluster -B	1.83341
RPS8	Cluster -B	1.83158
HNRNPF	Cluster -B	1.83139
UFM1	Cluster -B	1.83102
ZC3HAV1	Cluster -B	1.81765
GPI	Cluster -B	1.81614
SRP9	Cluster -B	1.81562
EBNA1BP2	Cluster -B	1.81371
FAM98B	Cluster -B	1.81306
ENSA	Cluster -B	1.81219
STX10	Cluster -B	1.80951
DDB1	Cluster -B	1.80721
RPP40	Cluster -B	1.80077
RPS26	Cluster -B	1.79866
SLIRP	Cluster -B	1.79798
AK2	Cluster -B	1.79712
ARHGEF7	Cluster -B	1.79659
EMC9	Cluster -B	1.79572
HNRNPAB	Cluster -B	1.79433
DCXR	Cluster -B	1.79324
DHX38	Cluster -B	1.79314
IQGAP3	Cluster -B	1.79294
RPL7A	Cluster -B	1.79063
RPS7	Cluster -B	1.79042
PPAN	Cluster -B	1.78686
LRPPRC	Cluster -B	1.78208
EXOSC1	Cluster -B	1.78186
DUT	Cluster -B	1.78135
SRP54	Cluster -B	1.78122
RPL5	Cluster -B	1.7806
LYRM7	Cluster -B	1.77878
H1-4	Cluster -B	1.7653
RPL23	Cluster -B	1.75841
ACTN4	Cluster -B	1.7576
TP53	Cluster -B	1.75654
PKMYT1	Cluster -B	1.74625
RBM28	Cluster -B	1.74614
RAB34	Cluster -B	1.74493
NUMA1	Cluster -B	1.74481
BAG6	Cluster -B	1.74283
TYMS	Cluster -B	1.73744
RPS29	Cluster -B	1.73297
NCBP1	Cluster -B	1.7318
ARHGEF2	Cluster -B	1.72822
HNRNPK	Cluster -B	1.72765
SNRNP40	Cluster -B	1.72414
RBM6	Cluster -B	1.72158
RAD21	Cluster -B	1.7193
DOCK7	Cluster -B	1.71896
SMARCC1	Cluster -B	1.71746
FUBP3	Cluster -B	1.71655
PRPF4	Cluster -B	1.71471
CTCF	Cluster -B	1.71321
RPL24	Cluster -B	1.7125
PRRC2A	Cluster -B	1.71171
LONP1	Cluster -B	1.70703
ADNP	Cluster -B	1.70625
SYNE2	Cluster -B	1.70371
WDR61	Cluster -B	1.69868
NCAPG	Cluster -B	1.69623
STK4	Cluster -B	1.69607
CBX3	Cluster -B	1.69107
PIGO	Cluster -B	1.68709
DPM1	Cluster -B	1.68601
UTP14A	Cluster -B	1.68368
SRSF2	Cluster -B	1.68095
PLRG1	Cluster -B	1.67986
SMARCAD1	Cluster -B	1.67951
ZPR1	Cluster -B	1.67926
MATR3	Cluster -B	1.67675
TRMT112	Cluster -B	1.67567
RPS4X	Cluster -B	1.67491
TTC38	Cluster -B	1.67399
BUD13	Cluster -B	1.67199
RCOR1	Cluster -B	1.67193
FAU	Cluster -B	1.67056
PSMB6	Cluster -B	1.66936
RBBP5	Cluster -B	1.66463
LARP7	Cluster -B	1.65921
IRGQ	Cluster -B	1.65817
PSMC3	Cluster -B	1.64822
NELFCD	Cluster -B	1.64446
SLC37A2	Cluster -B	1.64443
PRKAR1A	Cluster -B	1.64057
MTMR3	Cluster -B	1.64009
SUCLG2	Cluster -B	1.63899
DDX27	Cluster -B	1.63754
H1-0	Cluster -B	1.63441
ATP5IF1	Cluster -B	1.63224
CPSF6	Cluster -B	1.63013
KAT7	Cluster -B	1.6294
NELFA	Cluster -B	1.62417
SNRPA	Cluster -B	1.62346
NEXN	Cluster -B	1.61031
EIF3G	Cluster -B	1.60762
UFD1	Cluster -B	1.60663
HNRNPC	Cluster -B	1.60658
ALYREF	Cluster -B	1.60316
RPS11	Cluster -B	1.60129
RAB27B	Cluster -B	1.5993
CWC22	Cluster -B	1.5981
POLR2C	Cluster -B	1.59665
BAIAP2	Cluster -B	1.58591
CHERP	Cluster -B	1.58257
EXOSC4	Cluster -B	1.57883
AKR1B1	Cluster -B	1.57441
DBNL	Cluster -B	1.57363
ACIN1	Cluster -B	1.57321
EXOSC9	Cluster -B	1.56973
PSMC6	Cluster -B	1.56804
UFC1	Cluster -B	1.5677
SIPA1L3	Cluster -B	1.56594
SF3B3	Cluster -B	1.55616
COTL1	Cluster -B	1.54706
PCBD1	Cluster -B	1.5466
SNRPB2	Cluster -B	1.54269
PFN2	Cluster -B	1.54163
EED	Cluster -B	1.5415
BAG5	Cluster -B	1.53913
THOC6	Cluster -B	1.53709
RING1	Cluster -B	1.53192
ENO3	Cluster -B	1.5257
ZNF207	Cluster -B	1.52451
ENO1	Cluster -B	1.51803
TRIM33	Cluster -B	1.51551
SNRPGP15	Cluster -B	1.51541
BOP1	Cluster -B	1.51469
FAM50A	Cluster -B	1.50511
SUMO4	Cluster -B	1.49198
HNRNPU	Cluster -B	1.49126
GTF3C4	Cluster -B	1.49013
SLMAP	Cluster -B	1.48921
MPHOSPH10	Cluster -B	1.48478
CLN3	Cluster -B	1.48374
WDR5	Cluster -B	1.4764
P4HTM	Cluster -B	1.47238
XRCC6	Cluster -C	3.72231
MYDGF	Cluster -C	3.4722
HYOU1	Cluster -C	3.18812
MCCC2	Cluster -C	3.17727
PDIA4	Cluster -C	2.94899
SPRY4	Cluster -C	2.85577
DPAGT1	Cluster -C	2.83289
AAAS	Cluster -C	2.74512
ERO1A	Cluster -C	2.74256
HNRNPM	Cluster -C	2.73983
MRPL21	Cluster -C	2.62639
MESD	Cluster -C	2.61641
CWC15	Cluster -C	2.5784
RPL29	Cluster -C	2.53783
TMED10	Cluster -C	2.51172
DEK	Cluster -C	2.51077
VN1R5	Cluster -C	2.49168
STON2	Cluster -C	2.48306
BYSL	Cluster -C	2.464
PROCR	Cluster -C	2.44008
IFI16	Cluster -C	2.43489
SEC22A	Cluster -C	2.39627
MANF	Cluster -C	2.38146
TOP1MT	Cluster -C	2.38095
PPP1R12C	Cluster -C	2.37757
PRKDC	Cluster -C	2.37079
SF3A2	Cluster -C	2.36843
HSPA5	Cluster -C	2.33171
POFUT1	Cluster -C	2.27362
NDUFB10	Cluster -C	2.22612
RPL36AL	Cluster -C	2.19698
XRCC5	Cluster -C	2.12216
ACAT1	Cluster -C	2.11292
SOGA1	Cluster -C	2.09924
PNPLA6	Cluster -C	2.0893
PDIA3	Cluster -C	2.07002
RPL11	Cluster -C	2.05634
PC	Cluster -C	2.04984
ZNF217	Cluster -C	2.03077
SF1	Cluster -C	1.99194
TAF2	Cluster -C	1.98216
CSNK1D	Cluster -C	1.97871
LTF	Cluster -C	1.97687
TYMP	Cluster -C	1.96132
H2BC20P	Cluster -C	1.95376
PRDX4	Cluster -C	1.95017
H2BC12	Cluster -C	1.94394
EID3	Cluster -C	1.93956
VCPIP1	Cluster -C	1.92961
P4HB	Cluster -C	1.91109
SLC35D1	Cluster -C	1.90057
MED17	Cluster -C	1.89643
NDUFB9	Cluster -C	1.88725
FN1	Cluster -C	1.87451
MYO19	Cluster -C	1.87299
MAFF	Cluster -C	1.87206
C9	Cluster -C	1.85983
SLC25A11	Cluster -C	1.85307
SDHA	Cluster -C	1.85263
PPP1CA	Cluster -C	1.84206
EXOC7	Cluster -C	1.82908
JMJD6	Cluster -C	1.81718
RB1	Cluster -C	1.80867
ERCC2	Cluster -C	1.78636
H3-3A	Cluster -C	1.77635
ERP29	Cluster -C	1.76301
SLC25A6	Cluster -C	1.75701
LPCAT1	Cluster -C	1.74803
NEK7	Cluster -C	1.74707
THAP11	Cluster -C	1.74397
H2AX	Cluster -C	1.73774
NUDT19	Cluster -C	1.71286
OPA3	Cluster -C	1.65652
TRAM1	Cluster -C	1.65204
TOP1	Cluster -C	1.64708
EDEM3	Cluster -C	1.646
ERAP1	Cluster -C	1.64256
NOP10	Cluster -C	1.63062
BRIX1	Cluster -C	1.60325
SOAT1	Cluster -C	1.58583
MTG1	Cluster -C	1.55288
RPS27	Cluster -C	1.54047
MRM3	Cluster -C	1.52363
EOGT	Cluster -C	1.51966
SLC25A5	Cluster -C	1.51859
SLC30A9	Cluster -C	1.51343
PLOD1	Cluster -C	1.49901
SEC62	Cluster -C	1.48797
GANAB	Cluster -C	1.48537
MTHFD2	Cluster -C	1.48407
LRRC8C	Cluster -C	2.0799
F5	Cluster -D	6.03938
APOB	Cluster -D	5.99521
F2	Cluster -D	5.82411
SERPINC1	Cluster -D	5.41795
HBD	Cluster -D	4.454
TIMP1	Cluster -D	4.01788
CLU	Cluster -D	3.71964
VTN	Cluster -D	3.66371
SEMA4B	Cluster -D	3.59367
RHOB	Cluster -D	3.49787
TXNDC12	Cluster -D	3.46281
SLC39A7	Cluster -D	3.40084
CNPY3	Cluster -D	2.90599
SQSTM1	Cluster -D	2.69037
HMOX1	Cluster -D	2.68515
BAG3	Cluster -D	2.61363
RP2	Cluster -D	2.52988
LRP1	Cluster -D	2.51992
ALB	Cluster -D	2.5062
ATP1B1	Cluster -D	2.47829
CLGN	Cluster -D	2.47584
NUP214	Cluster -D	2.44097
QSOX1	Cluster -D	2.39166
SGMS2	Cluster -D	2.38925
ITPRIP	Cluster -D	2.35135
APOA1	Cluster -D	2.34617
CAMK2D	Cluster -D	2.30434
EFNB2	Cluster -D	2.27564
NUP88	Cluster -D	2.2365
DNAJB6	Cluster -D	2.17201
ENDOD1	Cluster -D	2.14918
PTP4A1	Cluster -D	2.13665
ALB	Cluster -D	2.10812
ABCF3	Cluster -D	2.0501
RAVER1	Cluster -D	1.99124
PLD1	Cluster -D	1.97989
HLA-DRA	Cluster -D	1.95821
RAB1A	Cluster -D	1.95512
PDP1	Cluster -D	1.9413
GFPT1	Cluster -D	1.93176
HSP90B1	Cluster -D	1.92936
CALR	Cluster -D	1.92269
APOC3	Cluster -D	1.91943
GLUD1	Cluster -D	1.85419
ARAF	Cluster -D	1.85243
OSBPL9	Cluster -D	1.85117
SLC4A11	Cluster -D	1.8246
TMOD2	Cluster -D	1.82092
NIPSNAP3A	Cluster -D	1.82023
SERPINH1	Cluster -D	1.78592
RAB35	Cluster -D	1.77413
CD59	Cluster -D	1.77101
WDR45B	Cluster -D	1.7608
B3GALT6	Cluster -D	1.74841
ADAM9	Cluster -D	1.70271
FKBP2	Cluster -D	1.67729
POR	Cluster -D	1.64448
CERT1	Cluster -D	1.60867
VDAC1	Cluster -D	1.60373
PDHX	Cluster -D	1.59259
RAP2B	Cluster -D	1.58364
PTCD3	Cluster -D	1.58203
ARMCX3	Cluster -D	1.57464
ATP5PB	Cluster -D	1.57211
B4GALT7	Cluster -D	1.55378
POGLUT1	Cluster -D	1.54995
H6PD	Cluster -D	1.54967
VDAC3	Cluster -D	1.54582
SH3BP4	Cluster -D	1.52159
HLA-DRB1	Cluster -D	1.51765
TGFBR2	Cluster -E	6.10639
SERPINE1	Cluster -E	6.08408
UGCG	Cluster -E	5.7571
SLC2A3	Cluster -E	5.46339
THBS1	Cluster -E	5.39622
TMEM59	Cluster -E	5.32293
SMURF2	Cluster -E	5.31884
TSPAN14	Cluster -E	5.25891
SNX17	Cluster -E	5.08774
HMGA2	Cluster -E	5.05347
MMP14	Cluster -E	4.8889
KEAP1	Cluster -E	4.85736
TIMP3	Cluster -E	4.83644
LAPTM5	Cluster -E	4.8257
CALCOCO2	Cluster -E	4.82558
MVP	Cluster -E	4.81279
TBC1D15	Cluster -E	4.80435
FAT1	Cluster -E	4.79601
DCBLD2	Cluster -E	4.76983
TBK1	Cluster -E	4.68893
APLP2	Cluster -E	4.68885
ITM2C	Cluster -E	4.67996
LRP10	Cluster -E	4.62264
JAK1	Cluster -E	4.57253
GNAI2	Cluster -E	4.42621
ITM2B	Cluster -E	4.3377
GABARAP	Cluster -E	4.3028
RAB5B	Cluster -E	4.29958
EDIL3	Cluster -E	4.22032
SPINT2	Cluster -E	4.21014
NDFIP1	Cluster -E	4.19301
NOTCH2	Cluster -E	4.16021
TMEM184B	Cluster -E	4.15118
NCOA4	Cluster -E	4.13143
RNF149	Cluster -E	4.0418
IL6ST	Cluster -E	4.03417
KCT2	Cluster -E	4.00989
SMPD1	Cluster -E	3.96975
MAP1LC3B2	Cluster -E	3.94663
KCNN4	Cluster -E	3.92036
F2RL3	Cluster -E	3.90669
PTPRJ	Cluster -E	3.89896
RMDN1	Cluster -E	3.87173
NOTCH1	Cluster -E	3.85472
SMARCA1	Cluster -E	3.83835
PLAU	Cluster -E	3.83804
EPHA2	Cluster -E	3.7984
TNFRSF21	Cluster -E	3.79728
ITGA5	Cluster -E	3.78831
STX6	Cluster -E	3.78529
CYP1B1	Cluster -E	3.77261
CLDND1	Cluster -E	3.76329
CD81	Cluster -E	3.76305
KRT8	Cluster -E	3.75778
FYCO1	Cluster -E	3.75285
PARP4	Cluster -E	3.72895
SLC2A1	Cluster -E	3.67287
MARCKS	Cluster -E	3.59253
GLS	Cluster -E	3.58572
PCDHGB2	Cluster -E	3.57974
L1CAM	Cluster -E	3.56222
SLC15A4	Cluster -E	3.54775
LDLR	Cluster -E	3.54345
ESAM	Cluster -E	3.54228
TNFRSF10B	Cluster -E	3.52483
LAMP1	Cluster -E	3.51693
SDCBP	Cluster -E	3.48194
LGALS3	Cluster -E	3.47214
TNIP1	Cluster -E	3.45563
LTBR	Cluster -E	3.44808
RBM39	Cluster -E	3.42086
TGFBI	Cluster -E	3.41593
ICAM1	Cluster -E	3.41499
VTI1B	Cluster -E	3.37667
RAB11FIP5	Cluster -E	3.34932
SLC30A1	Cluster -E	3.33504
SLC4A2	Cluster -E	3.33323
NLRX1	Cluster -E	3.32796
ADGRE5	Cluster -E	3.31434
AHNAK2	Cluster -E	3.31116
AXL	Cluster -E	3.29954
KRT18	Cluster -E	3.29119
F2RL1	Cluster -E	3.28249
ACADM	Cluster -E	3.27879
SLC6A6	Cluster -E	3.26514
IFNGR1	Cluster -E	3.2641
LRP5	Cluster -E	3.26045
PLD3	Cluster -E	3.25101
OPTN	Cluster -E	3.2483
HBA1	Cluster -E	3.24478
TACSTD2	Cluster -E	3.24099
GOLGA7	Cluster -E	3.2071
ADAM17	Cluster -E	3.19761
ZNF326	Cluster -E	3.19294
DNAJA2	Cluster -E	3.18894
NBR1	Cluster -E	3.18121
TMEM245	Cluster -E	3.17089
SLC38A2	Cluster -E	3.16494
FLNB	Cluster -E	3.14921
DSG2	Cluster -E	3.14165
APP	Cluster -E	3.1295
CD74	Cluster -E	3.11817
KRT19	Cluster -E	3.11753
DPP9	Cluster -E	3.11507
RAB9A	Cluster -E	3.10303
CLDN12	Cluster -E	3.09761
SYNGR2	Cluster -E	3.07573
CCAR1	Cluster -E	3.07327
SNX4	Cluster -E	3.06702
TMEM248	Cluster -E	2.9957
SLC15A3	Cluster -E	2.98266
CSF1	Cluster -E	2.98175
PTPRE	Cluster -E	2.97561
PEDS1	Cluster -E	2.96905
HSDL1	Cluster -E	2.96691
TAX1BP1	Cluster -E	2.96635
EGFR	Cluster -E	2.96115
SNX3	Cluster -E	2.95711
RAB8B	Cluster -E	2.95162
FARP1	Cluster -E	2.92713
STEAP3	Cluster -E	2.92467
GGT1	Cluster -E	2.92028
VAMP7	Cluster -E	2.90038
RAP1B	Cluster -E	2.89652
TRIM21	Cluster -E	2.89493
NCOA5	Cluster -E	2.88967
STARD3NL	Cluster -E	2.8685
LHFPL2	Cluster -E	2.86235
PLK1	Cluster -E	2.85701
TGFB1	Cluster -E	2.85578
FTL	Cluster -E	2.85318
FLNC	Cluster -E	2.85304
GOLM1	Cluster -E	2.84732
STX12	Cluster -E	2.84714
CARS2	Cluster -E	2.84598
MFSD8	Cluster -E	2.84352
KRT7	Cluster -E	2.82248
CD9	Cluster -E	2.81635
RAB22A	Cluster -E	2.80212
LACTB	Cluster -E	2.79413
NDFIP2	Cluster -E	2.78911
DNAJC13	Cluster -E	2.78848
LUZP1	Cluster -E	2.77609
HSPA14	Cluster -E	2.76156
KIDINS220	Cluster -E	2.75874
NECTIN2	Cluster -E	2.75239
HK1	Cluster -E	2.73678
PTRH2	Cluster -E	2.72758
ADGRG1	Cluster -E	2.72662
ANKLE2	Cluster -E	2.72379
DNAJC5	Cluster -E	2.71166
PTPRF	Cluster -E	2.71068
TSPAN4	Cluster -E	2.69832
NHLRC3	Cluster -E	2.68427
ECI2	Cluster -E	2.68047
FKBP9	Cluster -E	2.66843
SLC12A4	Cluster -E	2.66218
SLC25A24	Cluster -E	2.66002
TMEM128	Cluster -E	2.65018
CEP250	Cluster -E	2.64727
FTH1	Cluster -E	2.63046
MRS2	Cluster -E	2.62743
TMEM43	Cluster -E	2.59507
BSG	Cluster -E	2.58949
MGST3	Cluster -E	2.58344
ADAM10	Cluster -E	2.57665
RAB5C	Cluster -E	2.57556
RTN4	Cluster -E	2.5735
TMEM87A	Cluster -E	2.56326
LGALS1	Cluster -E	2.56133
OAS2	Cluster -E	2.557
LEMD2	Cluster -E	2.54719
VPS50	Cluster -E	2.54643
TMEM50A	Cluster -E	2.54491
DAGLB	Cluster -E	2.54092
ACOT1	Cluster -E	2.5356
CHP1	Cluster -E	2.53514
LARS2	Cluster -E	2.53226
ATP13A3	Cluster -E	2.52802
TACC1	Cluster -E	2.52476
EVA1A	Cluster -E	2.51328
RNF213	Cluster -E	2.4899
CYB561	Cluster -E	2.4772
HSDL2	Cluster -E	2.47663
GNA13	Cluster -E	2.47277
DYNC1LI2	Cluster -E	2.47195
LAPTM4A	Cluster -E	2.47002
FEM1B	Cluster -E	2.46408
MICU2	Cluster -E	2.46244
ECHDC1	Cluster -E	2.45886
ADAMTS15	Cluster -E	2.45778
ATXN10	Cluster -E	2.45502
NUP160	Cluster -E	2.44066
PMEPA1	Cluster -E	2.43855
RAB18	Cluster -E	2.4333
MIA2	Cluster -E	2.42778
GINM1	Cluster -E	2.42533
ANTXR2	Cluster -E	2.4234
DAG1	Cluster -E	2.41793
STX3	Cluster -E	2.4161
AGTRAP	Cluster -E	2.416
PALLD	Cluster -E	2.41529
RIC8A	Cluster -E	2.4022
SFXN3	Cluster -E	2.39936
TMEM165	Cluster -E	2.39894
CEMIP2	Cluster -E	2.38754
DPY19L1	Cluster -E	2.38032
LGALS8	Cluster -E	2.37298
NRP1	Cluster -E	2.35736
MYD88	Cluster -E	2.34716
GPAT3	Cluster -E	2.33796
DNAJA1	Cluster -E	2.32791
SLC25A13	Cluster -E	2.32469
RCN3	Cluster -E	2.32168
ARFIP2	Cluster -E	2.31892
SERINC1	Cluster -E	2.31552
RRAS	Cluster -E	2.31382
PDE12	Cluster -E	2.3117
TGFBR1	Cluster -E	2.30236
GLG1	Cluster -E	2.3013
ANKFY1	Cluster -E	2.29627
SYNJ2BP	Cluster -E	2.29622
STX16	Cluster -E	2.28242
PDPR	Cluster -E	2.27726
MYEF2	Cluster -E	2.26579
HLA-A	Cluster -E	2.25643
CD99L2	Cluster -E	2.23653
NRAS	Cluster -E	2.22958
SUCLA2	Cluster -E	2.22925
HSD17B10	Cluster -E	2.22882
CCN1	Cluster -E	2.22534
ITCH	Cluster -E	2.22361
SPANXB1	Cluster -E	2.22074
RFTN1	Cluster -E	2.21956
DIP2B	Cluster -E	2.21615
GNAS	Cluster -E	2.213
PIP4P1	Cluster -E	2.21184
	Cluster -E	2.20663
EPHB4	Cluster -E	2.20515
TMEM50B	Cluster -E	2.20222
TMEM123	Cluster -E	2.20142
HTRA1	Cluster -E	2.19243
PTX3	Cluster -E	2.18955
VAT1	Cluster -E	2.17392
BASP1	Cluster -E	2.17018
ZDHHC12	Cluster -E	2.16005
STX4	Cluster -E	2.15729
DNAJC16	Cluster -E	2.15582
ABHD12	Cluster -E	2.14983
GORASP2	Cluster -E	2.1449
VAMP3	Cluster -E	2.14031
RAB10	Cluster -E	2.13993
PLXNA2	Cluster -E	2.1389
FUNDC2	Cluster -E	2.13705
NCEH1	Cluster -E	2.13231
CCPG1	Cluster -E	2.13065
GSDME	Cluster -E	2.12229
TMEM263	Cluster -E	2.11684
ABCD1	Cluster -E	2.11669
ATPAF2	Cluster -E	2.11584
TMX3	Cluster -E	2.11138
SPART	Cluster -E	2.10778
ARF4	Cluster -E	2.10349
ERLIN2	Cluster -E	2.0992
RAB8A	Cluster -E	2.09729
SNX1	Cluster -E	2.08671
TST	Cluster -E	2.08311
FAM114A1	Cluster -E	2.07907
ARRB1	Cluster -E	2.0673
CCDC51	Cluster -E	2.06402
RALA	Cluster -E	2.06096
ROR1	Cluster -E	2.06008
SNX18	Cluster -E	2.05863
TEX264	Cluster -E	2.05167
AJUBA	Cluster -E	2.04937
CDCP1	Cluster -E	2.04922
MAGED2	Cluster -E	2.04873
GLT8D1	Cluster -E	2.04705
ATP6V1A	Cluster -E	2.04286
ATP1A1	Cluster -E	2.04271
SERINC3	Cluster -E	2.03665
SEPTIN10	Cluster -E	2.03433
VAPB	Cluster -E	2.02756
ATP2B4	Cluster -E	2.02599
IDH2	Cluster -E	2.02152
STAM	Cluster -E	2.01698
DHRSX	Cluster -E	2.01223
KRT86	Cluster -E	2.00846
CLPB	Cluster -E	2.00814
PRKD2	Cluster -E	2.00743
MFGE8	Cluster -E	2.00719
CDC42	Cluster -E	2.00685
ZDHHC20	Cluster -E	2.00118
MSMO1	Cluster -E	1.99962
TMEM127	Cluster -E	1.99778
CLPTM1	Cluster -E	1.99058
CD63	Cluster -E	1.9876
GNB2	Cluster -E	1.98565
IFITM3	Cluster -E	1.97507
TIMP2	Cluster -E	1.96995
F3	Cluster -E	1.96391
YOD1	Cluster -E	1.96086
ARF6	Cluster -E	1.95859
HMOX2	Cluster -E	1.95282
BMPR1A	Cluster -E	1.9496
PTPRM	Cluster -E	1.94059
RAB14	Cluster -E	1.93746
SLC38A1	Cluster -E	1.93088
CD320	Cluster -E	1.93021
PVR	Cluster -E	1.92742
PRORP	Cluster -E	1.92456
SP100	Cluster -E	1.91633
ECHS1	Cluster -E	1.9147
PML	Cluster -E	1.91322
EHD2	Cluster -E	1.90912
PRDX5	Cluster -E	1.90753
VPS25	Cluster -E	1.90663
CHMP4B	Cluster -E	1.90404
RAB12	Cluster -E	1.90324
SYPL1	Cluster -E	1.90222
RAB1B	Cluster -E	1.90074
RHBDD2	Cluster -E	1.89004
MGME1	Cluster -E	1.8874
SVIL	Cluster -E	1.88685
LIMA1	Cluster -E	1.88484
DECR1	Cluster -E	1.88221
SLC16A3	Cluster -E	1.87813
TYSND1	Cluster -E	1.87676
LEPROT	Cluster -E	1.8713
REEP3	Cluster -E	1.86536
PIK3R4	Cluster -E	1.86181
THNSL1	Cluster -E	1.86011
TTYH3	Cluster -E	1.85828
AIFM1	Cluster -E	1.84686
PDIA6	Cluster -E	1.84485
HERC4	Cluster -E	1.84252
DOCK9	Cluster -E	1.83734
ADAM8	Cluster -E	1.83388
HCCS	Cluster -E	1.8318
PSEN1	Cluster -E	1.82647
PPP1R18	Cluster -E	1.82641
TMTC3	Cluster -E	1.82575
SNX12	Cluster -E	1.82534
ATL3	Cluster -E	1.82418
TMED1	Cluster -E	1.82382
RAB5A	Cluster -E	1.81966
GNAI3	Cluster -E	1.80446
STIM1	Cluster -E	1.803
MAP1B	Cluster -E	1.79772
USO1	Cluster -E	1.79423
TAP1	Cluster -E	1.79384
JUP	Cluster -E	1.7937
TSPAN3	Cluster -E	1.79054
SLC39A1	Cluster -E	1.78751
LAMB1	Cluster -E	1.78223
SLC41A3	Cluster -E	1.77809
NR3C1	Cluster -E	1.77709
BROX	Cluster -E	1.76987
KRT13	Cluster -E	1.7657
OGFR	Cluster -E	1.76314
RALB	Cluster -E	1.74838
ERGIC3	Cluster -E	1.74394
MCAM	Cluster -E	1.74353
NSDHL	Cluster -E	1.73377
ALG6	Cluster -E	1.73169
GOLPH3L	Cluster -E	1.72868
ZW10	Cluster -E	1.7238
IGF2BP2	Cluster -E	1.71677
CPT2	Cluster -E	1.71623
TIMMDC1	Cluster -E	1.71615
SLC3A2	Cluster -E	1.70784
PTPRA	Cluster -E	1.70254
TMEM163	Cluster -E	1.70208
MTPAP	Cluster -E	1.7005
ITGA6	Cluster -E	1.69247
TNFRSF10D	Cluster -E	1.68765
WDFY1	Cluster -E	1.68064
SLC7A5	Cluster -E	1.67745
SLC27A1	Cluster -E	1.67659
RACGAP1	Cluster -E	1.6724
CAT	Cluster -E	1.67197
NOC3L	Cluster -E	1.67093
SPANXD	Cluster -E	1.66668
CENPV	Cluster -E	1.66636
ATG9A	Cluster -E	1.66302
MRPS15	Cluster -E	1.65943
TRAM2	Cluster -E	1.65831
RRAGA	Cluster -E	1.6583
SAR1A	Cluster -E	1.64065
RAB32	Cluster -E	1.63453
UBE2J1	Cluster -E	1.63095
TMEM192	Cluster -E	1.62579
LITAF	Cluster -E	1.6194
AGTPBP1	Cluster -E	1.60918
PPIF	Cluster -E	1.60711
KIF23	Cluster -E	1.60332
VANGL1	Cluster -E	1.59991
ABHD14A	Cluster -E	1.5953
COG2	Cluster -E	1.59266
GALNT1	Cluster -E	1.58535
SLC30A5	Cluster -E	1.58077
ORAI1	Cluster -E	1.5784
FAF2	Cluster -E	1.57781
PMS2P11	Cluster -E	1.57581
ATP11A	Cluster -E	1.57316
FMNL1	Cluster -E	1.56754
CAV2	Cluster -E	1.56327
SCRN1	Cluster -E	1.56107
RHEB	Cluster -E	1.55938
WDFY3	Cluster -E	1.55879
GSN	Cluster -E	1.55777
CD82	Cluster -E	1.55693
OGA	Cluster -E	1.55028
LAMB2	Cluster -E	1.54708
RAB2A	Cluster -E	1.54337
SACM1L	Cluster -E	1.53164
ZFYVE1	Cluster -E	1.53048
CHST14	Cluster -E	1.5285
AURKA	Cluster -E	1.52438
PI4K2B	Cluster -E	1.52387
SPRYD4	Cluster -E	1.52219
HOOK3	Cluster -E	1.51286
CLK1	Cluster -E	1.51147
MARCHF5	Cluster -E	1.51145
PKN1	Cluster -E	1.50696
OGDH	Cluster -E	1.50063
DUSP12	Cluster -E	1.49517
RAB7A	Cluster -E	1.49353
SLC35B1	Cluster -E	1.48165
GRN	Cluster -E	1.47845
FAHD1	Cluster -E	1.47569
CAVIN3	Cluster -E	1.4736
IARS2	Cluster -E	1.47166
RINT1	Cluster -E	1.47076
TF	Cluster -F	5.19963
SPG21	Cluster -F	3.06287
OSBPL3	Cluster -F	2.97386
MACF1	Cluster -F	2.91218
STAU1	Cluster -F	2.87646
MAP7D1	Cluster -F	2.65384
C1GALT1C1	Cluster -F	2.27956
EEA1	Cluster -F	2.23282
EPN1	Cluster -F	2.22593
POTEI	Cluster -F	2.13663
GYG1	Cluster -F	2.0665
BTF3L4	Cluster -F	2.04571
TUBA8	Cluster -F	2.01104
LRRFIP1	Cluster -F	1.89156
MPRIP	Cluster -F	1.86795
SDF4	Cluster -F	1.84036
ERCC1	Cluster -F	1.80177
MAVS	Cluster -F	1.7544
AFDN	Cluster -F	1.7481
SHTN1	Cluster -F	1.70617
BST2	Cluster -F	1.6729
RNF5	Cluster -F	1.66894
WDR6	Cluster -F	1.62433
SAA1	Cluster -F	1.57787
TIGAR	Cluster -F	1.54648
EPS15L1	Cluster -F	1.47677
