## Supplemental Table 3 for "Computational ranking-assisted identification of Plexin-B2 in homotypic and heterotypic clustering of circulating tumor cells in breast cancer metastasis"

### Sheet: TMA Map
purple is for control
yellow is for NU16B06
orange is for ER -
green is for TNBC
blue is for ER +
deID with specimen ID
Red color: deceased patients
With Numbers (Specimen ID)
1 (D-A-004-1)	8 (W-D-061-1)	15 (T-C-156-1)	20 (3655)	27 (1783)	31 (4827)	38 (2466*)	45 (3417)	52 (3645)	59 (1217)	63 (2108)	70 (3606)	77 (3636)	84 (3682)
2 (Z-S-022-1)	9 (C-L-083-1)	16 (D-J-157-1)	21 (3679)	28 (9949)	32 (1642)	39 (2828)	46 (3513)	53 (3714)	60 (1396)	64 (2150)	71 (1873)	78 (3644)	85 (3685)
3 (H-C-031-1)	10 (H-J-097-1)	17 (C-L-196-1)	22 (3722)		33 (2071)	40 (2872)	47 (3514)	54 (3750)		65 (3558)	72 (3612)	79 (3648)	86 (3688)
4 (J-J-035-1)	11 (G-A-112-1)	18 (L-S-204-1)	23 (5099)		34 (2172)	41 (2873)	48 (3519)	55 (1252)		66 (1838*)	73 (3623)	80 (3651)	87 (3689)
5 (T-E-036-1)	12 (L-V-118-1)	19 (H-G-211-1)	24 (3746*)	29 (249556)	35 (2204)	42 (2970*)	49 (3526)	56 (1798)	61 (401166)	67 (3589)	74 (3624)	81 (3653)	88 (3693)
6 (A-Z-055-1)	13 (L-B-146-1)		25 (1059)	30 (401152)	36 (2210)	43 (2972)	50 (3529)	57 (1801)	62 (control 4)	68 (3603)	75 (3629)	82 (3675)	89 (1920)
7 (D-T-056-1)	14 (A-J-150-1)		26 (1029)		37 (2452)	44 (3221)	51 (1850)	58 (1194)		69 (3605)	76 (3631)	83 (3681)	orientation

### Sheet: Patient Info
	Number	SPECIMEN_ID	ER,PR,HER2	SURVIVAL_STATUS	LYMPH_NODE_POSITIVE	Histo_DX	Path_Diagnosis	Invasive Carcinoma	Invasive Grade	Invasive_Size	DCIS	DCIS Grade	DCIS_SIZE	LOBULAR_NEOPLASIA	LOBULAR_NEOPL_SIZE	VASCULAR_INVASION	LYMPH_NODES	LYMPH_NODE_POSITIVE	SURVIVAL_STATUS	DEATH_DATE	CAUSE_OF_DEATH
Protocol NU16B06	1	D-A-004-1	ER+/PR+/HER2-	Dead
	2	Z-S-022-1	ER-/PR+/HER2-	Dead
	3	H-C-031-1	ER-/PR-/HER2-	Dead
	4	J-J-035-1	ER+/PR+/HER2-	Alive
	5	T-E-036-1	ER+/PR+/HER2-	Dead
	6	A-Z-055-1	ER+/PR+/HER2+	Dead
	7	D-T-056-1	ER-/PR-/HER2+	Dead
	8	W-D-061-1	ER-/PR-/HER2-	Dead
	9	C-L-083-1	unk	Alive
	10	H-J-097-1	ER-/PR+/HER2-	Dead
	11	G-A-112-1	ER+/PR+/HER2-	Alive
	12	L-V-118-1	unk	Dead
	13	L-B-146-1	ER+/PR-/HER2+	Alive
	14	A-J-150-1	ER+/PR+/HER2-	Dead
	15	T-C-156-1	ER+/PR+/HER2+	Alive
	16	D-J-157-1	ER-/PR-/HER2+	Alive
	17	C-L-196-1	ER+/PR+/HER2-	Alive
	18	L-S-204-1	ER+/PR-/HER2-	Alive
	19	H-G-211-1	ER+/PR+/HER2-	Alive
Non-B06	20	3655	N,P,0	Alive	0	Inv Duct	Inv Ductal	ductal	3	2	solid	0	FOCAL	0	0	F	7	0	Alive
	21	3679	N,N,3+	Alive	0	0	Inv Ductal	ductal	3	0	comedo	3	25mm	0	0	0	4	0	Alive
	22	3722	N,P,0	Alive	0	Inv Duct	Inv Ductal	ductal	3	2	solid	3	MINOR	0	0	MF	1	0	Alive
	23	5099	N,N,2+	Alive	0	Inv Duct	Inv Ductal	ductal	3	2	cribiform	2	MINOR	0	0	0	6	0	Alive
	24	3746	N,WP,1+	Alive	0	Inv Duct	Inv Ductal	ductal	3	0	other	1	EXTEN	2	MF	0	5	0	Alive
	25	1059	N,N,3+	Alive	11	0	Inv Ductal	ductal	3	T1c	solid	3	MINOR	0	0	MF	11	11	Alive
	26	1029	N,N,3+	Alive	0	0	0	mammary	3	T1a	comedo	3	54MM	3	EXTEN	0	5	0	Alive
	28	9949	N,P,0	Alive	0	Inv Duct	Inv Ductal	ductal	3	2	solid	3	0.2	0	0	X	3	0	Alive
	31	4827	N,N,0	Alive	0	0	Inv Ductal	ductal	3	T1c	cribiform	3	mf	0	0	0	20	0	Alive
	32	1642	N,N,0	Alive	32	Inv mam ca	Inv mammary ca	mammary	3	T1b	solid	2	EXT	0	0	X	34	32	Alive
	34	2172	N,N,0	Alive	0	DCIS & Inv Can	Inv Ductal	ductal	3	0	solid	3	MINOR	0	0	0	3	0	Alive
	35	2204	N,N,0	Alive	13	Inv Duct	Inv Ductal	ductal	3	0	0	0	0	0	0	X	13	13	Alive
	36	2210	N,N,0	Alive	3	Inv Duct	Inv Ductal	ductal	3	2	0	0	0	0	0	X	16	3	Alive
	40	2872	N,N,0	Alive	0	DCIS & Inv Can	DCIS & Inv Cancer	ductal	3	0	solid	3	min	0	0	MF	24	0	Alive
	41	2873	N,N,0	Alive	0	DCIS & Inv Can	DCIS & Inv Cancer	ductal	3	0	comedo	3	xtnsiv	0	0	MF	4	0	Alive
	42	2970	N,N,0	Alive	1	DCIS & Inv Can	DCIS & Inv Cancer	ductal	3	0	micropapillary	2	min	0	0	MF	13	1	Alive
	44	3221	N,N,0	Alive	16	DCIS & Inv Can	DCIS & Inv Cancer	ductal	3	0	comedo	3	2cm	0	0	0	20	16	Alive
	45	3417	N,N,0	Alive	0	0	Inv Ductal	ductal	3	T1a	0	0	0	0	0	0	4	0	Alive
	48	3519	N,N,0	Alive	0	Inv Duct	Inv Ductal	ductal	3	T1c	solid	3	exten	0	0	0	3	0	Alive
	49	3526	N,N,0	Alive	21	Inv Duct	Inv Ductal	ductal	3	T1a	0	0	0	0	0	X	23	21	Alive
	50	3529	N,N,0	Alive	0	Othr Malig	Other Malig	other	2	3	0	0	0	0	0	0	2	0	Alive
	51	1850	N,N,0	Alive	0	Inv Duct	Inv Ductal	ductal	3	2	solid	1	MINOR	0	0	0	0	0	Alive
	52	3645	N,N,0	Alive	0	Inv Duct	Inv Ductal	ductal	3	2	0	0	0	0	0	0	3	0	Alive
	53	3714	N,N,0	Alive	5	Inv Duct	Inv Ductal	ductal	3	3	solid	3	MINOR	0	0	MF	18	5	Alive
	54	3750	N,N,0	Alive	24	Inv Duct	Inv Ductal	ductal	2	2	0	0	ASS	0	0	MF	26	24	Alive
	56	1798	N,N,0	Alive	1	Inv Duct	Inv Ductal	ductal	3	2	comedo	3	EXT	0	0	F	11	1	Alive
	57	1801	N,N,0	Alive	0	Inv Duct	Inv Ductal	ductal	3	2	0	0	0	0	0	0	1	0	Alive
	59	1217	N,N,0	Alive	0	0	Inv Ductal	ductal	3	T1c	comedo	3	EXTEN	0	0	0	13	0	Alive
	60	1396	N,N,1+	Alive	1	0	Inv Ductal	ductal	3	T1c	solid	2	MINOR	2	EXT	MF	13	1	Alive
	63	2108	P,N,3+	Alive	2	DCIS & Inv Can	Lymph Node Met	0	0	0	0	0	0	0	0	0	14	2	Alive
	64	2150	P,P,0	Alive	1	DCIS & Inv Can	Lymph Node Met	ductal	2	0	solid	1	2 CORE	0	0	F	23	1	Alive
	66	1838	P,WP,0	Alive	0	Inv Duct	Inv Ductal	ductal	3	T1c	solid	3	15MM	0	0	0	10	0	Alive
	67	3589	P,P,0	Alive	0	Inv Duct	Inv Ductal	ductal	1	T1b	0	0	0	0	F	0	0	0	Alive
	68	3603	P,P,0	Alive	0	Inv Duct	Inv Ductal	ductal	1	T1b	0	0	0	3	0	0	2	0	Alive
	69	3605	P,P,0	Alive	0	Inv Duct	Inv Ductal	ductal	1	T1c	0	0	0	0	F	0	0	0	Alive
	70	3606	P,P,0	Alive	0	Inv mam ca	Inv mammary ca	lobular	1	2	cribiform	1	2MM	3	MF	0	1	0	Alive
	72	3612	P,N,0	Alive	0	Inv Duct	Inv mammary ca	mammary	1	T1c	solid	1	24mm	3	extens	0	3	0	Alive
	73	3623	P,P,0	Alive	127MM	Inv Duct	Inv Ductal	ductal	3	2	other	3	45MM	0	0	X	14	127MM	Alive
	75	3629	P,P,0	Alive	0	0	Inv Lobular	lobular	1	T1c	0	0	0	3	extnsv	0	5	0	Alive
	76	3631	P,P,0	Alive	0	0	Inv Lobular	lobular	1	T1c	solid	1	5MM	3	MF	0	3	0	Alive
	77	3636	P,P,0	Alive	0	0	Inv mammary ca	mammary	1	T1c	cribiform	1	13mm	0	0	0	1	0	Alive
	78	3644	P,P,3+	Alive	0	DCIS & Inv Can	Inv Ductal	ductal	3	T1b	cribiform	2	MINOR	0	0	0	3	0	Alive
	79	3648	P,N,0	Alive	0	0	Inv Ductal	ductal	2	2	cribiform	2	MINOR	0	0	0	2	0	Alive
	80	3651	P,P,0	Alive	0	0	Inv mammary ca	mammary	1	T1a	0	0	0	3	MF	0	1	0	Alive
	81	3653	P,P,0	Alive	0	Inv Lob	Inv Lobular	lobular	1	T1c	other	1	MINOR	2	FOCAL	0	4	0	Alive
	82	3675	P,P,0	Alive	4	Inv Duct	Inv Ductal	ductal	1	2	cribiform	1	MINOR	0	0	0	10	4	Alive
	83	3681	P,P,0	Alive	0	0	Inv mammary ca	lobular	1	2	0	0	0	2	EXT	F	4	0	Alive
	84	3682	P,WP,1+	Alive	0	0	Inv Ductal	ductal	3	T1c	solid	3	10mm	0	0	0	2	0	Alive
	85	3685	P,N,0	Alive	0	0	Inv Ductal	ductal	2	T1c	comedo	3	extens	0	0	0	4	0	Alive
	86	3688	P,WP,0	Alive	0	0	Inv Ductal	0	2	0	cribiform	3	0	0	0	0	0	0	Alive
	88	3693	P,P,0	Alive	0	0	Inv Ductal	ductal	2	T1c	0	0	0	0	0	F	3	0	Alive
	89	1920	P,P,0	Alive	0	Inv Duct	Inv Ductal	ductal	3	2	0	0	0	0	0	0	3	0	Alive
	27	1783	N,P,1+	Deceased	17	Inv Duct	Inv Ductal	ductal	3	T1c	solid	3	FOCAL	0	0	F	19	17	Deceased	2009-07-31
	33	2071	N,N,0	Deceased	17	Inv Duct	Inv Ductal	ductal	3	3	other	3	ex	0	0	X	18	17	Deceased	2001-12-01	PROTOCOL DISEASE
	37	2452	N,N,0	Deceased	0	DCIS & Inv Can	DCIS & Inv Cancer	ductal	3	0	cribiform	3	assoc	0	0	MF	2	0	Deceased	2004-02-10	UNKNOWN
	38	2466	N,N,0	Deceased	0	Inv mam ca	Inv mammary ca	mammary	2	0	0	0	0	2	assoc	X	2	0	Deceased	2020-05-06
	39	2828	N,N,0	Deceased	14	DCIS & Inv Can	DCIS & Inv Cancer	mammary	3	3	comedo	3	assoc	0	0	X	15	14	Deceased	2005-01-24	UNKNOWN
	43	2972	N,N,0	Deceased	0	DCIS & Inv Can	DCIS & Inv Cancer	ductal	3	0	solid	3	assoc	0	0	0	4	0	Deceased	2006-07-14
	46	3513	N,N,0	Deceased	3	0	Inv Ductal	ductal	3	T1c	micropapillary	1	minor	0	0	MF	10	3	Deceased	unknown
	47	3514	N,N,0	Deceased	1	DCIS	DCIS	0	0	T1c	0	0	5mm	0	0	0	15	1	Deceased	2007-08-23	PROTOCOL DISEASE
	55	1252	N,N,1+	Deceased	7	0	Inv Ductal	ductal	3	2	comedo	3	MINOR	0	0	X	31	7	Deceased	2007-06-18
	58	1194	N,N,0	Deceased	3	0	Inv Ductal	ductal	3	3	solid	3	minor	0	0	X	7	3	Deceased	2006-07-19
	65	3558	P,N,0	Deceased	0	Inv Duct	Inv Ductal	ductal	3	3	0	0	0	0	0	X	0	0	Deceased	unknown
	71	1873	P,P,0	Deceased	8X	Inv Duct	Inv Ductal	ductal	3	3	solid	3	MINOR	0	0	X	14	8X	Deceased	2014-11-30
	74	3624	P,P,2+	Deceased	8	0	Inv Ductal	ductal	3	T1c	comedo	3	5-10MM	0	0	MF	20	8	Deceased	2009-11-27
	87	3689	P,WP,0	Deceased	2	Inv Duct	Inv Ductal	ductal	2	0	solid	2	MINOR	0	0	0	14	2	Deceased	2009-07-28
	orange is for ER -
	green is for trip -
	blue is for ER +
